# Assembly of chromosome-scale and allele-aware autotetraploid genome of the Chinese alfalfa cultivar Zhongmu-4 and identification of SNP loci associated with 27 agronomic traits

**DOI:** 10.1101/2021.02.21.428692

**Authors:** Ruicai Long, Fan Zhang, Zhiwu Zhang, Mingna Li, Lin Chen, Xue Wang, Wenwen Liu, Tiejun Zhang, Long-Xi Yu, Fei He, Xueqian Jiang, Xijiang Yang, Changfu Yang, Zhen Wang, Junmei Kang, Qingchuan Yang

**Affiliations:** Institute of Animal Sciences, Chinese Academy of Agricultural Sciences, Beijing, China; Department of Crop and Soil Sciences, Washington State University, Pullman, WA, USA; School of Grassland Science, Beijing Forestry University, Beijing, China; United States Department of Agriculture-Agricultural Research Service, Plant Germplasm Introduction and Testing Research, Prosser, WA, USA

**Keywords:** Alfalfa, Autotetraploid, Genome assembly, Resequencing, GWAS

## Abstract

Alfalfa (*Medicago sativa* L.), the most valuable perennial legume crop, referred to as “Queen of the Forages” for its high nutritional value and yield production among forage crops. Comprehensive genomic information of germplasm resources from different ecological regions and modern breeding strategies, such as molecular-marker assisted breeding are of great importance to breed new alfalfa varieties with environmental resilience. Here, we report assembly of the genome sequence of Zhongmu-4 (ZM-4), one of the most planted cultivars in China, and identification of SNPs associated with alfalfa agronomic traits by Genome-wide Association Studies (GWAS). Sequence of 32 allelic chromosomes was assembled successfully by single molecule real time sequencing and Hi-C technique with ALLHiC algorithm. About 2.74 Gbp contigs, accounting for 88.39% of the estimated genome, were assembled with 2.56 Gbp contigs anchored to 32 pseudo-chromosomes. In comparison with *M. truncatula* A17, distinctive inversion and translocation on chromosome 1, and between chromosome 4 and 8, respectively, were detected. Moreover, we conducted resequencing of 220 alfalfa accessions collected globally and performed GWAS analysis based on our assembled genome. Population structure analysis demonstrated that alfalfa has a complex genetic relationship among germplasm with different geographic origins. GWAS identified 101 SNPs associated with 27 out of 93 agronomic traits. The updated chromosome-scale and allele-aware genome sequence, coupled with the resequencing data of most global alfalfa germplasm, provides valuable information for alfalfa genetic research, and further analysis of major SNP loci will accelerate unravelling the molecular basis of important agronomic traits and facilitate genetic improvement of alfalfa.
