## Supplementary figure and table for "Assembly of chromosome-scale and allele-aware autotetraploid genome of the Chinese alfalfa cultivar Zhongmu-4 and identification of SNP loci associated with 27 agronomic traits": Supplementary Table 7.xlsx

### Sheet: Supplementary Table 7
Supplementary Table 7. The associated SNP information of 27 traits.
Trait	SNP	Chromosome	Position	P.value	maf	nobs	FDR_Adjusted_P-values
dormancy_height_mean	Chr6_2__67485202	Chr6_2	67485202	2.67e-10	0.393182	220	2.96e-05
	Chr3_2__47127056	Chr3_2	47127056	7.36e-08	0.138636	220	0.00408538
	Chr5_1__19884429	Chr5_1	19884429	2.48e-07	0.215909	220	0.00919098
Anthracnose	Chr5_1__31292788	Chr5_1	31292788	1.1e-16	0.0606061	165	1.22e-11
	Chr5_3__57853114	Chr5_3	57853114	8.72e-13	0.0727273	165	4.84e-08
	Chr6_1__18297063	Chr6_1	18297063	1.47e-11	0.109091	165	5.46e-07
	Chr3_1__42294356	Chr3_1	42294356	3.68e-11	0.190909	165	1.02e-06
	Chr4_2__513829	Chr4_2	513829	7.15e-11	0.49697	165	1.55e-06
	Chr3_1__41634213	Chr3_1	41634213	9.19e-11	0.0848485	165	1.55e-06
	Chr3_1__12441364	Chr3_1	12441364	9.8e-11	0.30303	165	1.55e-06
	Chr7_2__27168609	Chr7_2	27168609	9.5e-10	0.0363636	165	1.32e-05
	Chr2_2__45606607	Chr2_2	45606607	5.84e-09	0.49697	165	7.2e-05
	Chr3_4__57666667	Chr3_4	57666667	9.64e-08	0.230303	165	0.00107106
Aphanomyces	Chr4_1__2136778	Chr4_1	2136778	2.38e-15	0.497159	176	2.64e-10
	Chr2_4__13128411	Chr2_4	13128411	2.97e-13	0.102273	176	1.65e-08
	Chr4_1__247920	Chr4_1	247920	1.33e-08	0.0625	176	0.000493824
	Chr4_1__54480660	Chr4_1	54480660	1.37e-07	0.213068	176	0.0038168
Bacterial.wilt	Chr8_4__14601127	Chr8_4	14601127	2.25e-11	0.113208	159	2.5e-06
	Chr2_4__39888866	Chr2_4	39888866	3.6e-09	0.072327	159	0.000136987
	Chr2_1__75886075	Chr2_1	75886075	3.7e-09	0.0786164	159	0.000136987
	Chr4_1__26486292	Chr4_1	26486292	1.03e-08	0.261006	159	0.000285127
	Chr3_1__88389834	Chr3_1	88389834	1.43e-07	0.0849057	159	0.00317574
Common.leaf.spot	Chr1_3__32227638	Chr1_3	32227638	1.18e-10	0.0602837	141	1.31e-05
Downy.mildew	Chr2_1__45684670	Chr2_1	45684670	6.19e-18	0.107639	144	6.87e-13
	Chr2_1__13207384	Chr2_1	13207384	2.94e-12	0.173611	144	1.21e-07
	Chr3_3__2899088	Chr3_3	2899088	3.26e-12	0.0798611	144	1.21e-07
	Chr1_4__1057179	Chr1_4	1057179	1.07e-10	0.114583	144	2.98e-06
	Chr2_4__46882517	Chr2_4	46882517	3.49e-10	0.496528	144	7.74e-06
	Chr4_1__74381368	Chr4_1	74381368	4.52e-10	0.121528	144	8.37e-06
	Chr7_1__20418946	Chr7_1	20418946	1.35e-08	0.114583	144	0.000214839
	Chr8_2__10942976	Chr8_2	10942976	3.95e-07	0.0798611	144	0.00547758
	Chr4_3__3348485	Chr4_3	3348485	4.91e-07	0.368056	144	0.00605948
	Chr3_2__1087936	Chr3_2	1087936	8.38e-07	0.0798611	144	0.00930787
Verticillium.wilt	Chr4_1__38881774	Chr4_1	38881774	5.52e-09	0.0666667	150	0.000612939
	Chr2_4__30756568	Chr2_4	30756568	1.08e-07	0.0733333	150	0.0059707
Crown.width	Chr7_3__67810084	Chr7_3	67810084	2.02e-07	0.147727	176	0.0224557
Fall.growth	Chr6_2__67485202	Chr6_2	67485202	2.08e-12	0.340909	176	2.31e-07
	Chr2_1__79951294	Chr2_1	79951294	3.14e-08	0.0880682	176	0.00174474
	Chr3_2__3760504	Chr3_2	3760504	8.14e-08	0.204545	176	0.00301372
Blue.aphid	Chr3_3__26293097	Chr3_3	26293097	2.84e-19	0.491525	118	3.15e-14
	Chr3_2__3760303	Chr3_2	3760303	1.51e-14	0.00847458	118	1.86e-10
	Chr3_2__3781070	Chr3_2	3781070	1.51e-14	0.00847458	118	1.86e-10
	Chr3_2__3784926	Chr3_2	3784926	1.51e-14	0.495763	118	1.86e-10
	Chr3_2__3785105	Chr3_2	3785105	1.51e-14	0.495763	118	1.86e-10
	Chr3_2__3785223	Chr3_2	3785223	1.51e-14	0.495763	118	1.86e-10
	Chr3_2__3830088	Chr3_2	3830088	1.51e-14	0.495763	118	1.86e-10
	Chr3_3__26293576	Chr3_3	26293576	1.51e-14	0.495763	118	1.86e-10
	Chr3_3__26293737	Chr3_3	26293737	1.51e-14	0.495763	118	1.86e-10
	Chr3_3__3987907	Chr3_3	3987907	1.42e-09	0.491525	118	1.58e-05
	Chr6_3__73175790	Chr6_3	73175790	3.7e-09	0.059322	118	3.74e-05
	Chr4_1__26447740	Chr4_1	26447740	1.08e-08	0.283898	118	9.96e-05
	Chr3_3__11542074	Chr3_3	11542074	2.19e-08	0.0762712	118	0.000187539
	Chr3_3__36576665	Chr3_3	36576665	1.44e-07	0.491525	118	0.00114429
Clover.root.curculio	Chr3_3__4434509	Chr3_3	4434509	4.8e-07	0.452532	158	0.0533139
Lygus.bug	Chr5_1__69863455	Chr5_1	69863455	4.61e-07	0.130435	92	0.0369956
	Chr4_2__2828751	Chr4_2	2828751	6.66e-07	0.0815217	92	0.0369956
Pea.aphid	Chr4_4__1773825	Chr4_4	1773825	4.73e-14	0.0574713	87	5.25e-09
	Chr8_3__16854374	Chr8_3	16854374	1.07e-13	0.155172	87	5.96e-09
	Chr3_2__3825772	Chr3_2	3825772	1.75e-13	0.103448	87	6.5e-09
	Chr3_4__78668509	Chr3_4	78668509	9.26e-12	0.442529	87	2.54e-07
	Chr1_3__581902	Chr1_3	581902	1.14e-11	0.275862	87	2.54e-07
	Chr4_3__33636846	Chr4_3	33636846	3.1e-09	0.12069	87	5.73e-05
	Chr3_4__251994	Chr3_4	251994	1.26e-08	0.45977	87	0.000199733
	Chr3_3__14149054	Chr3_3	14149054	2.05e-08	0.132184	87	0.000283953
	Chr1_4__20652343	Chr1_4	20652343	2.92e-08	0.12069	87	0.000360516
Spotted.alfalfa.aphid	Chr3_1__42015127	Chr3_1	42015127	3.82e-17	0.493103	145	4.24e-12
	Chr5_1__37393596	Chr5_1	37393596	9.1e-09	0.117241	145	0.000505375
	Chr2_3__1460362	Chr2_3	1460362	4e-08	0.231034	145	0.00148228
	Chr4_4__1755230	Chr4_4	1755230	3.19e-07	0.441379	145	0.00837189
	Chr8_1__49084771	Chr8_1	49084771	3.77e-07	0.0689655	145	0.00837189
Leaf.neurtral.detergent.fiber	Chr3_2__53165331	Chr3_2	53165331	6.8e-10	0.0767045	176	7.56e-05
	Chr2_3__8944911	Chr2_3	8944911	1.93e-07	0.0994318	176	0.0106926
	Chr5_1__26265559	Chr5_1	26265559	3.44e-07	0.0994318	176	0.0107028
	Chr4_3__3013296	Chr4_3	3013296	3.85e-07	0.480114	176	0.0107028
Frost.damage	Chr6_2__67485202	Chr6_2	67485202	1.69e-16	0.340909	176	1.88e-11
	Chr2_4__1004934	Chr2_4	1004934	3.4e-14	0.363636	176	1.89e-09
	Chr3_2__3760504	Chr3_2	3760504	1.66e-13	0.204545	176	6.16e-09
	Chr5_1__69533665	Chr5_1	69533665	2.13e-10	0.355114	176	5.92e-06
	Chr3_2__4351097	Chr3_2	4351097	4.6e-10	0.0681818	176	1.02e-05
	Chr3_3__87955	Chr3_3	87955	2.14e-09	0.0568182	176	3.96e-05
	Chr3_3__91168258	Chr3_3	91168258	2.84e-07	0.443182	176	0.0045083
	Chr1_3__76820976	Chr1_3	76820976	4.01e-07	0.207386	176	0.00556274
Tolerance.to.salt.stress	Chr4_1__33943910	Chr4_1	33943910	5.19e-07	0.0620915	153	0.0576177
CL	Chr3_4__12349805	Chr3_4	12349805	4.75e-07	0.0873786	206	0.0527126
CP	Chr3_1__20410799	Chr3_1	20410799	1.53e-07	0.0995146	206	0.0169836
ESC	Chr2_1__40966514	Chr2_1	40966514	1.94e-07	0.0776699	206	0.0215765
ISP	Chr3_1__3127855	Chr3_1	3127855	1.8e-07	0.143204	206	0.0199943
NA	Chr3_3__26291446	Chr3_3	26291446	1.11e-10	0.487864	206	1.23e-05
NDFD24	Chr3_3__26291446	Chr3_3	26291446	6.64e-12	0.487864	206	7.38e-07
	Chr3_1__36960165	Chr3_1	36960165	1e-10	0.0728155	206	5.58e-06
	Chr3_1__74646426	Chr3_1	74646426	6.71e-09	0.11165	206	0.000248274
	Chr4_4__31085962	Chr4_4	31085962	5.95e-08	0.065534	206	0.0016532
	Chr2_3__26260549	Chr2_3	26260549	9.29e-08	0.0776699	206	0.00206428
NDICP	Chr3_1__20410799	Chr3_1	20410799	9.27e-12	0.0995146	206	1.03e-06
	Chr4_2__396833	Chr4_2	396833	1.59e-08	0.296117	206	0.000882925
NFC	Chr3_1__20410799	Chr3_1	20410799	9.27e-12	0.0995146	206	1.03e-06
	Chr4_2__396833	Chr4_2	396833	1.59e-08	0.296117	206	0.000882925
P	Chr3_4__52633768	Chr3_4	52633768	1.23e-07	0.0995146	206	0.013647
	Chr3_1__20410799	Chr3_1	20410799	5.85e-07	0.0995146	206	0.0324899
Starch	Chr1_3__5640222	Chr1_3	5640222	4.77e-10	0.0485437	206	5.29e-05
	Chr5_4__12968065	Chr5_4	12968065	2.32e-07	0.092233	206	0.01286
