## Supplementary figure and table for "Assembly of chromosome-scale and allele-aware autotetraploid genome of the Chinese alfalfa cultivar Zhongmu-4 and identification of SNP loci associated with 27 agronomic traits": Supplementary Table 8.xlsx

### Sheet: Supplementary Table 8
Supplementary Table8. The basic information of 220 alfalfa accessions.
taxa	Accession	Plant.Name	Species	Collected.from	Improvement.status	geography
B1	PI 467909	CN 39472	Medicago sativa subsp. sativa	Nebraska United States	Landrace	North America
B3	PI 208683	G 13608	Medicago sativa subsp. sativa	Algeria	Uncertain improvement status	Africa
B4	PI 208115	G 7413	Medicago sativa subsp. sativa	Afghanistan	Cultivated material	Other Asia
B5	PI 210763	G 456	Medicago sativa subsp. sativa	Spain	Cultivated material	Europe
B6	PI 211609	No. 12991	Medicago sativa subsp. sativa	Afghanistan	Landrace	Other Asia
B7	PI 239954	SA 6772	Medicago sativa subsp. sativa	Algeria	Uncertain improvement status	Africa
B8	PI 172985	No. 8387	Medicago sativa subsp. sativa	Turkey	Uncertain improvement status	Europe
B9	PI 430638	YU HSIAN MU SU	Medicago sativa subsp. sativa	China	Cultivar	China
B10	CF032020	zhongmu.No1	Medicago sativa subsp. sativa	China,Beijing	Cultivar	China
B12	PI 167068	No. 265	Medicago sativa subsp. sativa	Turkey	Landrace	Europe
B13	PI 170543	No. 2623	Medicago sativa subsp. sativa	Turkey	Landrace	Europe
B14	PI 170532	No. 1377	Medicago sativa subsp. sativa	Turkey	Landrace	Europe
B15	CF000735	Cangzhou	Medicago sativa subsp. sativa	China, Baoding	Landrace	China
B17	PI 467908	CN 39471	Medicago sativa subsp. sativa	South Dakota United States	Landrace	North America
B19	PI 171720	YONCA KAYSERI	Medicago sativa subsp. sativa	Turkey	Landrace	Europe
B20	PI 172189	FEWAN	Medicago sativa subsp. sativa	Peru	Cultivar	South America
B21	PI 170551	YONCA	Medicago sativa subsp. sativa	Turkey	Cultivar	Europe
B22	PI 162787	PAMPA	Medicago sativa subsp. sativa	Argentina	Cultivar	South America
B23	PI 442877		Medicago sativa subsp. sativa	China	Uncertain improvement status	China
B24	PI 445874	J-5.FAO.51.822	Medicago sativa subsp. sativa	Pakistan	Landrace	Other Asia
B25	PI 435317	VELA	Medicago sativa subsp. sativa	Canada	Cultivar	North America
B26	PI 440517	D-2216	Medicago sativa subsp. sativa	Kazakhstan	Wild material	Other Asia
B27	PI 442810	TREK	Medicago sativa subsp. sativa	Canada	Cultivar	North America
B28	PI 445676	SIROTASMAN	Medicago sativa subsp. sativa	Australia	Cultivar	other
B29	PI 449306	ALTA SIERRA	Medicago sativa subsp. sativa	Chile	Landrace	South America
B31	PI 452482	GRIMM	Medicago sativa subsp. sativa	Canada	Uncertain improvement status	North America
B32	PI 464733	CN 40088	Medicago sativa subsp. sativa	Nigde Turkey	Landrace	Europe
B33	PI 467901	CN 39465	Medicago sativa subsp. sativa	North Dakota United States	Landrace	North America
B34	PI 458916	PAINE	Medicago sativa subsp. sativa	Argentina	Cultivar	South America
B35	PI 452500	R-55	Medicago sativa subsp. sativa	Canada	Cultivated material	North America
B37	PI 173733	No. 7827	Medicago sativa subsp. sativa	Turkey	Uncertain improvement status	Europe
B38	PI 178982	No. 9659	Medicago sativa subsp. sativa	Turkey	Landrace	Europe
B39	PI 178981	SAZOVA KIR	Medicago sativa subsp. sativa	Turkey	Cultivar	Europe
B42	PI 179369	No. 10137	Medicago sativa subsp. sativa	Turkey	Uncertain improvement status	Europe
B44	PI 182240	No. 10525	Medicago sativa subsp. sativa	Turkey	Uncertain improvement status	Europe
B45	PI 183653	BN 6261-48	Medicago sativa subsp. sativa	Australia	Cultivated material	other
B46	PI 516800	GR 647	Medicago sativa subsp. sativa	Morocco	Landrace	Africa
B47	PI 196225	No. 31	Medicago sativa subsp. sativa	India	Uncertain improvement status	Other Asia
B49	PI 198963	G 13567	Medicago sativa subsp. sativa	Cyprus	Uncertain improvement status	Europe
B50	PI 199279	LUZERNE CHINESE	Medicago sativa subsp. sativa	South Africa	Cultivar	other
B51	PI 199273	MIECHOWSKA	Medicago sativa subsp. sativa	Poland	Landrace	Europe
B52	PI 204457	No. 125	Medicago sativa subsp. sativa	Turkey	Uncertain improvement status	Europe
B53	PI 201863	SA 6741	Medicago sativa subsp. sativa	Iran	Uncertain improvement status	Other Asia
B54	PI 467917	CN 39480	Medicago sativa subsp. sativa	Nebraska United States	Landrace	North America
B55	PI 467916	CN 39479	Medicago sativa subsp. sativa	Nebraska United States	Landrace	North America
B56	PI 467977	CN 39540	Medicago sativa subsp. sativa	South Dakota United States	Landrace	North America
B57	PI 467939	CN 39502	Medicago sativa subsp. sativa	Montana United States	Landrace	North America
B58	PI 467936	CN 39499	Medicago sativa subsp. sativa	Montana United States	Landrace	North America
B59	PI 467926	CN 39489	Medicago sativa subsp. sativa	Montana United States	Landrace	North America
B60	PI 467910	CN 39473	Medicago sativa subsp. sativa	Nebraska United States	Landrace	North America
B62	PI 212104	No. 12835	Medicago sativa subsp. sativa	Afghanistan	Landrace	Other Asia
B63	PI 213005	No. 13396	Medicago sativa subsp. sativa	India	Landrace	Other Asia
B64	PI 467929	CN 39492	Medicago sativa subsp. sativa	Montana United States	Landrace	North America
B65	PI 215671	LUZON W:S ALFA	Medicago sativa subsp. sativa	Sweden	Cultivar	Europe
B67	PI 299053	No. 29003	Medicago sativa subsp. sativa	Russian Federation	Uncertain improvement status	Other Asia
B69	PI 315484	SA 6747	Medicago sativa subsp. sativa	Russian Federation	Wild material	Other Asia
B70	PI 340114	1-312	Medicago sativa subsp. sativa	Turkey	Breeding material	Europe
B71	PI 286380	FLEMISH	Medicago sativa subsp. sativa	France	Cultivar	Europe
B73	PI 258756	No. 26689	Medicago sativa subsp. sativa	Russian Federation, Leningrad	Cultivar	Europe
B74	PI 251329	K 1107	Medicago sativa subsp. sativa	Jordan	Cultivar	Other Asia
B75	PI 247789	MOCHE	Medicago sativa subsp. sativa	Peru	Cultivar	South America
B76	PI 244317	BN 7928	Medicago sativa subsp. sativa	Spain	Uncertain improvement status	Europe
B77	PI 243224	G 11318, G 13225	Medicago sativa subsp. sativa	Iran	Cultivated material	Other Asia
B81	PI 467931	CN 39494	Medicago sativa subsp. sativa	Montana United States	Landrace	North America
B84	PI 478451	R-142	Medicago sativa subsp. sativa	Chuquisaca Bolivia	Cultivated material	South America
B85	PI 478448	R-118	Medicago sativa subsp. sativa	Chuquisaca Bolivia	Cultivated material	South America
B86	PI 478447	Criolla	Medicago sativa subsp. sativa	Cochabamba Bolivia	Landrace	South America
B87	PI 478443	R-92	Medicago sativa subsp. sativa	Cochabamba Bolivia	Cultivated material	South America
B88	PI 468013	CN 39576	Medicago sativa subsp. sativa	Manitoba Canada	Landrace	North America
B89	PI 468006	CN 39569	Medicago sativa subsp. sativa	Saskatchewan Canada	Landrace	North America
B90	PI 467957	CN 39520	Medicago sativa subsp. sativa	Montana United States	Landrace	North America
B91	PI 516895	GR 793	Medicago sativa subsp. sativa	Morocco	Landrace	Africa
B92	PI 430559	KEIVSKAJE KRASNOGIBRIDNAJ	Medicago sativa subsp. sativa	Ukraine	Cultivar	Europe
B93	PI 430636	TING SI MU SU	Medicago sativa subsp. sativa	China	Cultivar	China
B94	PI 434596	AI 2051	Medicago sativa subsp. sativa	Japan	Breeding material	Other Asia
B95	PI 434600	FORTIN PERGAMINO	Medicago sativa subsp. sativa	Argentina	Cultivar	South America
B96	PI 478565	Agua Salada	Medicago sativa subsp. sativa	Lima Peru	Landrace	South America
B97	PI 502478	TASHKENTSKAJA 3192	Medicago sativa subsp. sativa	Tashkent Uzbekistan	Cultivar	Other Asia
B99	PI 502474	VIR 19915	Medicago sativa subsp. sativa	Armenia	Wild material	Europe
B100	PI 486209	TASHKENTSKAYA 1728	Medicago sativa subsp. sativa	Tashkent Uzbekistan	Cultivar	Other Asia
B101	PI 418217	EUVER	Medicago sativa subsp. sativa	France	Cultivar	Europe
B102	PI 406294	Batinah	Medicago sativa subsp. sativa	Oman	Cultivated material	Other Asia
B103	PI 405068	MANDAN 1271	Medicago sativa subsp. sativa	United States	Cultivar	North America
B104	PI 399551	IAR-B-1004	Medicago sativa subsp. sativa	Romania	Uncertain improvement status	Europe
B105	PI 346911	KAMALINSK 530	Medicago sativa subsp. sativa	Russian Federation	Cultivar	Other Asia
B106	PI 345643	AUGUNYA 11	Medicago sativa subsp. sativa		Cultivar	other
B107	PI 346913	ZAYKEVICHA ODESSA	Medicago sativa subsp. sativa	Ukraine	Cultivar	Europe
B108	PI 435232	I-250-78	Medicago sativa subsp. sativa	Egypt	Cultivated material	Africa
B109	PI 345657	TASHKENTSKAYA 721	Medicago sativa subsp. sativa	Uzbekistan	Cultivated material	Other Asia
B110	PI 202731	Luzerna de Zaragoza	Medicago sativa subsp. sativa	Spain	Landrace	Europe
B111	PI 205634		Medicago sativa subsp. sativa	Argentina	Uncertain improvement status	South America
B112	PI 206110	ORCHESIENNE	Medicago sativa subsp. sativa	France	Cultivar	Europe
B113	PI 206574	SA 6767	Medicago sativa subsp. sativa	Greece	Uncertain improvement status	Europe
B114	PI 206698	No. 1042	Medicago sativa subsp. sativa	Turkey	Uncertain improvement status	Europe
B115	PI 516879	GR 767	Medicago sativa subsp. sativa	Morocco	Landrace	Africa
B117	PI 516851	GR 722	Medicago sativa subsp. sativa	Morocco	Landrace	Africa
B118	PI 516824	GR 695	Medicago sativa subsp. sativa	Morocco	Landrace	Africa
B119	PI 420400	No. 7	Medicago sativa subsp. sativa	Spain	Uncertain improvement status	Europe
B120	PI 516791	GR 638	Medicago sativa subsp. sativa	Morocco	Landrace	Africa
B121	PI 516795	GR 642	Medicago sativa subsp. sativa	Morocco	Landrace	Africa
B122	PI 435231	I-247-78	Medicago sativa subsp. sativa	Egypt	Cultivated material	Africa
B125	PI 516770	GR 612	Medicago sativa subsp. sativa	Morocco	Landrace	Africa
B126	PI 478572	Jequetepeque	Medicago sativa subsp. sativa	La Libertad Peru	Landrace	South America
B128	PI 478573	Santa Lucia	Medicago sativa subsp. sativa	Lima Peru	Landrace	South America
B129	CF003223	Pianguan	Medicago sativa subsp. sativa	China	Landrace	China
B130	CF000732	Xianyang	Medicago sativa subsp. sativa	China, Xianyang	Landrace	China
B131	CF000028	Baoding	Medicago sativa subsp. sativa	China,Baoding	Landrace	China
B132	CF000967	Yanggao	Medicago sativa subsp. sativa	China,Yanggao	Landrace	China
B133	CF000729	Yuncheng	Medicago sativa subsp. sativa	China,yuncheng	Landrace	China
B134	CF005372	Yongji	Medicago sativa subsp. sativa	China,yongji	Landrace	China
B135	CF020893	Longmu.No1	Medicago sativa subsp. sativa	China	Landrace	China
B136	CF005422	Shawan	Medicago sativa subsp. sativa	China,shawan	Landrace	China
B137	CF005427	Langshan	Medicago sativa subsp. sativa	China,langshan	Landrace	China
B138	CF001711	Wudi	Medicago sativa subsp. sativa	China,wudi	Landrace	China
B139	CF001093	Beijiang	Medicago sativa subsp. sativa	China,beijiang	Landrace	China
B140	CF002722	XinmuNo2	Medicago sativa subsp. sativa	China,xinjiang	Cultivar	China
B141	CF020901	GannongNo3	Medicago sativa subsp. sativa	China,lanzhou	Cultivar	China
B142	CF001227	Tianshui	Medicago sativa subsp. sativa	China,lanzhou	Landrace	China
B143	CF005568	Longdong	Medicago sativa subsp. sativa	China,longdong	Landrace	China
B144	CF005567	Longzhong	Medicago sativa subsp. sativa	China,longzhong	Landrace	China
B145	CF000715	GongnongNo1	Medicago sativa subsp. sativa	China,jilin	Cultivar	China
B146	CF001084	Xinjiangdaye	Medicago sativa subsp. sativa	China	Landrace	China
B147	CF006876	Hexi	Medicago sativa subsp. sativa	China	Wild material	China
B148	CF020976	Guyuan	Medicago sativa subsp. sativa	China,guyuan	Cultivated material	China
B149	CF021017		Medicago sativa subsp. sativa	China	Wild material	China
B150	CF005400	Aohan	Medicago sativa subsp. sativa	China,linxi	Landrace	China
B151	CF001586	Zhaodong	Medicago sativa subsp. sativa	China,zhaodong	Landrace	China
B152	CF030056		Medicago sativa subsp. sativa	China	Cultivated material	China
B154	PI 502482	IRMSSKAJA	Medicago sativa subsp. sativa	Former Soviet Union	Cultivar	Europe
B155	PI 502483	KRASNOVODOPADSKAJA 8	Medicago sativa subsp. sativa	Former Soviet Union	Cultivar	Europe
B157	PI 502488	ANDIZANSKAJA 1	Medicago sativa subsp. sativa	Former Soviet Union	Cultivar	Europe
B158	PI 502491	HIVINSKAJA MESTNAJA	Medicago sativa subsp. sativa	Former Soviet Union	Cultivar	Europe
B159	PI 502646	GONG NONG 1	Medicago sativa subsp. sativa	China	Cultivar	China
B160	PI 499544	D 2675	Medicago sativa subsp. sativa	China	Cultivated material	China
B161	PI 502647	HU MENG	Medicago sativa subsp. sativa	China	Cultivar	China
B162	PI 467982	CN 39545	Medicago sativa subsp. sativa	Montana United States	Landrace	North America
B166	PI 478455	Pompeya	Medicago sativa subsp. sativa	Potosi Bolivia	Landrace	South America
B167	PI 478450	R-140	Medicago sativa subsp. sativa	Potosi Bolivia	Cultivated material	South America
B170	PI 478461	Criolla	Medicago sativa subsp. sativa	Tarija Bolivia	Landrace	South America
B171	PI 478551	Cullaspurro	Medicago sativa subsp. sativa	Peru	Landrace	South America
B172	PI 491400	SHI JIA ZHUANG	Medicago sativa subsp. sativa	China, Hubei	Cultivated material	China
B173	PI 491401	WULUMUQZ XIN JING	Medicago sativa subsp. sativa	China	Cultivated material	China
B174	PI 426209	K-1079	Medicago sativa subsp. sativa	Afghanistan	Cultivated material	Other Asia
B175	PI 426208	K-1049	Medicago sativa subsp. sativa	Afghanistan	Cultivated material	Other Asia
B180	PI 269930	No. 972	Medicago sativa subsp. sativa	Pakistan	Landrace	Other Asia
B181	PI 468007	GRIMM	Medicago sativa subsp. sativa	Saskatchewan Canada	Landrace	North America
B183	PI 468055	CN 39618	Medicago sativa subsp. sativa	Saskatchewan Canada	Landrace	North America
B184	PI 211607	No. 12893	Medicago sativa subsp. sativa	Afghanistan	Landrace	Other Asia
B185	PI 468005	CN 39568	Medicago sativa subsp. sativa	Nebraska United States	Landrace	North America
B188	PI 234443	No. 16107	Medicago sativa subsp. sativa	Belgium	Cultivar	Europe
B189	PI 236605	A	Medicago sativa subsp. sativa	France	Cultivar	Europe
B190	PI 258766	PUSHKINSKAYA	Medicago sativa subsp. sativa	Leningrad Russian Federation	Cultivated material	Europe
B191	PI 263155	ALMAATINSKAYA 2528	Medicago sativa subsp. sativa	Kazakhstan	Cultivar	Other Asia
B197	PI 478562	Reque	Medicago sativa subsp. sativa	Lima Peru	Landrace	South America
B198	PI 478556	Coro	Medicago sativa subsp. sativa	Moquegua Peru	Landrace	South America
B199	PI 478554	Mochona	Medicago sativa subsp. sativa	Lima Peru	Landrace	South America
B201	PI 467978	CN 39541	Medicago sativa subsp. sativa	South Dakota United States	Landrace	North America
B202	PI 170535	YONCA	Medicago sativa subsp. sativa	Turkey	Landrace	Europe
B203	PI 170534	No. 1602	Medicago sativa subsp. sativa	Turkey	Landrace	Europe
B204	PI 177464	No. 9819	Medicago sativa subsp. sativa	Syria	Cultivated material	Other Asia
B205	PI 177012	No. 9217	Medicago sativa subsp. sativa	Turkey	Landrace	Europe
B206	PI 467961	CN 39524	Medicago sativa subsp. sativa	Montana United States	Landrace	North America
B207	PI 467963	CN 39526	Medicago sativa subsp. sativa	Montana United States	Landrace	North America
B208	PI 467964	CN 39527	Medicago sativa subsp. sativa	Montana United States	Landrace	North America
B209	PI 467965	CN 39528	Medicago sativa subsp. sativa	Montana United States	Landrace	North America
B210	PI 467967	GRIMM	Medicago sativa subsp. sativa	Montana United States	Landrace	North America
B211	PI 172982	No. 7576	Medicago sativa subsp. sativa	Turkey	Landrace	Europe
B212	PI 174275	No. 8462	Medicago sativa subsp. sativa	Turkey	Landrace	Europe
B213	PI 175788	KARA	Medicago sativa subsp. sativa	Turkey	Landrace	Europe
B214	PI 175789	SA 6735	Medicago sativa subsp. sativa	Turkey	Landrace	Europe
B215	PI 176639	No. 9457	Medicago sativa subsp. sativa	Turkey	Landrace	Europe
B216	PI 177011	No. 9202	Medicago sativa subsp. sativa	Turkey	Landrace	Europe
B219	PI 199271	RUSTIQUE	Medicago sativa subsp. sativa	Portugal	Landrace	Europe
B220	PI 467969	CN 39532	Medicago sativa subsp. sativa	Montana United States	Landrace	North America
B227	PI 478548	Huanara	Medicago sativa subsp. sativa	Tacna Peru	Landrace	South America
B230	PI 478465	California	Medicago sativa subsp. sativa	Bolivia	Landrace	South America
B231	PI 502427	AR 159	Medicago sativa subsp. sativa	Kalmykia Russian Federation	Cultivated material	Europe
B232	PI 502430	AR 221	Medicago sativa subsp. sativa	Tashkent Uzbekistan	Cultivated material	Other Asia
B233	PI 502431	TASHKENTSKAYA 1	Medicago sativa subsp. sativa	Tashkent Uzbekistan	Cultivar	Other Asia
B234	PI 502432	TASHKENTSKAYA 1728	Medicago sativa subsp. sativa	Tashkent Uzbekistan	Cultivar	Other Asia
B235	PI 502463	VIR 8950	Medicago sativa subsp. sativa	Turkmenistan	Landrace	Other Asia
B236	PI 502466	NAHILEVANSKAJA (MESTNAJA)	Medicago sativa subsp. sativa	Former Soviet Union	Cultivar	Europe
B237	PI 502468	IOLOTANSKAJA 1763	Medicago sativa subsp. sativa	Former Soviet Union	Cultivar	Europe
B238	PI 502476	TOKMAKSKAYA MESTNAYA	Medicago sativa subsp. sativa	Former Soviet Union	Cultivar	Europe
B244	PI 204591	No. 513	Medicago sativa subsp. sativa	Turkey	Cultivated material	Europe
B245	PI 206104	FLAMANDE	Medicago sativa subsp. sativa	France	Landrace	Europe
B248	PI 499545	D 2679	Medicago sativa subsp. sativa	China	Breeding material	China
B249	PI 502424	AR 118	Medicago sativa subsp. sativa	Kalmykia Russian Federation	Landrace	Europe
B336	PI 405067	URUGUAY CLONE 10	Medicago sativa subsp. sativa	Uruguay	Cultivar	South America
B337	PI 259534	HODONINSKA	Medicago sativa subsp. sativa	Sofia, Bulgaria	Cultivar	Europe
B341	PI 399534	HAIRY PERUVIAN	Medicago sativa subsp. sativa	Kenya	Landrace	Africa
B342	PI 381922	CIN 1925	Medicago sativa subsp. sativa	Norway	Uncertain improvement status	Europe
B343	PI 517246	BANDI	Medicago sativa subsp. sativa	Yemen	Cultivar	Other Asia
B346	PI 217419	LUCERNE DAEHNFELDT	Medicago sativa subsp. sativa	Denmark	Cultivated material	Europe
B350	PI 250975	No. 17228	Medicago sativa subsp. sativa	Macedonia	Wild material	Europe
B352	PI 502465	VIR 5068	Medicago sativa subsp. sativa	Azerbaijan	Wild material	Europe
B355	PI 449432	VERKO	Medicago sativa subsp. sativa	Poland	Cultivar	Europe
B358	PI 270315	CN 31366	Medicago sativa subsp. sativa	Norway	Uncertain improvement status	Europe
B359	PI 542795	T-39	Medicago sativa subsp. sativa	Bosnia and Herzegovina	Wild material	Europe
B362	PI 258750	No. 13412	Medicago sativa subsp. sativa	Leningrad Russian Federation	Wild material	Europe
B365	PI 419539	HYBRIDE MILFEUIL	Medicago sativa subsp. sativa	Japan	Cultivar	Other Asia
B366	PI 464745	JE 028	Medicago sativa subsp. sativa	Diyarbakir Turkey	Landrace	Other Asia
B370	PI 251205	No. 17173	Medicago sativa subsp. sativa	Macedonia	Wild material	Europe
B371	PI 434595	AI 2050	Medicago sativa subsp. sativa	Japan	Breeding material	Other Asia
B372	PI 505866	LAPIOSZELEI	Medicago sativa subsp. sativa	Hungary	Cultivar	Europe
B374	PI 517248	PRESCOT	Medicago sativa subsp. sativa	Denmark	Cultivar	Europe
B376	PI 199277	G 8249	Medicago sativa subsp. sativa	Portugal	Uncertain improvement status	Europe
B377	PI 399539	BL 422	Medicago sativa subsp. sativa	Former Serbia and Montenegro	Cultivar	Europe
B382	PI 486130	KITAWAKABA	Medicago sativa subsp. sativa	Japan	Cultivar	Other Asia
B383	PI 631619	W6 14165	Medicago sativa subsp. sativa	Nepal	Wild material	Other Asia
B384	PI 631618	W6 14164	Medicago sativa subsp. sativa	Nepal	Wild material	Other Asia
B386	PI 561467	GONG NONG	Medicago sativa subsp. sativa	Mongolia		Other Asia
B387	PI 494658	R 75	Medicago sativa subsp. sativa	Bacau Romania	Wild material	Europe
B391	PI 577574	565	Medicago sativa subsp. sativa	Tajikistan	Wild material	Other Asia
B395	PI 231767	G 5187	Medicago sativa subsp. sativa	New Hampshire United States	Uncertain improvement status	North America
B396	PI 403951	VIR 8471	Medicago sativa subsp. sativa	Ecuador	Landrace	South America
B397	PI 419538	HYBRIDE DE CRECY	Medicago sativa subsp. sativa	Japan	Cultivar	Other Asia
B398	PI 419472	BVR-2	Medicago sativa subsp. sativa	United Kingdom	Cultivar	Europe
B399	PI 464790	JE 147	Medicago sativa subsp. sativa	Erzurum Turkey	Wild material	Europe
B400	PI 464747	JE 035	Medicago sativa subsp. sativa	Siirt Turkey	Wild material	Europe
